# CRISPRi screens reveal genes modulating yeast growth in lignocellulose hydrolysate

**DOI:** 10.1101/2020.09.17.301416

**Authors:** Friederike Gutmann, Cosimo Jann, Filipa Pereira, Andreas Johansson, Lars M. Steinmetz, Kiran R. Patil

## Abstract

**Background:** Baker’s yeast is a widely used eukaryotic cell factory, producing a diverse range of compounds including biofuels and fine chemicals. The use of lignocellulose as feedstock offers the opportunity to run these processes in an environmentally sustainable way. However, the required hydrolysis pretreatment of lignocellulosic material releases toxic compounds that hamper yeast growth and consequently productivity.

**Results:** Here, we employ CRISPR interference in *S. cerevisiae* to identify genes modulating fermentative growth in plant hydrolysate and in presence of lignocellulosic toxins. We find that at least one third of hydrolysate-associated gene functions are explained by effects of known toxic compounds, such as the decreased growth of *YAP1* or *HAA1*, or increased growth of *DOT6* knock-down strains in hydrolysate.

**Conclusion:** Our study confirms previously known genetic elements and uncovers new targets towards designing more robust yeast strains for the utilization of lignocellulose hydrolysate as sustainable feedstock, and, more broadly, paves the way for applying CRISPRi screens to improve industrial fermentation processes.
