## Supplementary material for "CRISPRi screens reveal genes modulating yeast growth in lignocellulose hydrolysate": Reagents, strains and oligos

### Sheet: Sheet1
Materials and Methods - Additional File AF1
Chemicals used in this study	Supplier
Acetonitrile	Sigma-Aldrich, St. Louis, USA
Agarose	Sigma-Aldrich, St. Louis, USA
Amino acid uracil dropout mix	Sigma-Aldrich, St. Louis, USA
Ampicillin	Sigma-Aldrich, St. Louis, USA
Anhydrotetracycline	Thermo Fisher Scientific GmbH, Waltham, USA
Bacto-Agar	Becton Dickinson and Company, Franklin Lakes, USA
Bacto-peptone	Becton Dickinson and Company, Franklin Lakes, USA
Bacto-yeast extract	Becton Dickinson and Company, Franklin Lakes, USA
Bacto-yeast nitrogen base without amino acids	Becton Dickinson and Company, Franklin Lakes, USA
Dextrose	Sigma-Aldrich, St. Louis, USA
Glucose	Sigma-Aldrich, St. Louis, USA
Geneticin (G418)	Sigma-Aldrich, St. Louis, USA
KCl	Becton Dickinson and Company, Franklin Lakes, USA
Lithium Acetate Dihydrate	Sigma-Aldrich, St. Louis, USA
NaCl	Becton Dickinson and Company, Franklin Lakes, USA
Poly(ethylene glycol)	Sigma-Aldrich, St. Louis, USA
MgSO4	Sigma-Aldrich, St. Louis, USA
Herring sperm carrier DNA	Promega, Mannheim
SYBR Safe - DNA gel stain	Invitrogen Life Technologies, Carlsbad, USA
gRNA oligo libraries (TF & PK)	Custom Array Inc, Bothell, USA
Sulfuric acid (98%) per analysis	Sigma-Aldrich, St. Louis, USA
Kits, enzymes and other materials	Supplier
MinElute Gel Extraction Kit	QIAGEN, Hilden
pRS416-dCas9-cMXI1-pRPR1	https://www.addgene.org/73796/
Glass beads, acid-washed, 425-600 μm	Sigma-Aldrich, St. Louis, USA
Gibson Assembly Kit	New England Biolands Inc., Ipswich, Engl.
Phusion PCR Polymerase	New England Biolands Inc., Ipswich, Engl.
DNA sequencing library adapters & utilities	Illumina, San Diego, USA
NotI restriction enzyme	New England Biolands Inc., Ipswich, Engl.
QIAprep Spin Miniprep kit	QIAGEN, Hilden
QuBit Fluorimetric Quantification Kit	Thermo Fisher Scientific GmbH, Waltham, USA
Refractive Index Detector (Alliance HPLC with 2414 RID)	Waters, Eschborn, Germany
Rezex ROA-Organic Acid H+ (8%) HPLC column	Phenomenex, Aschaffenburg, Germany
Bacterial strains used in this study	Supplier
Escherichia coli NEB10-beta electro-competent cells	New England Biolands Inc., Ipswich, Engl.
Yeast strains used in this study	Note:
S288c	MATα SUC2 gal2 mal2 mel flo1 flo8-1 hap1 ho bio1 bio6
BY4743	Genotype: MATa/α his3Δ1/his3Δ1 leu2Δ0/leu2Δ0 LYS2/lys2Δ0 met15Δ0/MET15 ura3Δ0/ura3Δ0 . The diploid BY4743 strain was generated by crossing BY4741 and BY4742, which are both S288c-derived strains (Brachmann et al., 1998).
BY4743 SSA1pr-GFP	The BY4743 SSA1pr-GFP strain (derived from crossing BY4741 with BY4742-his3::KanMX-SSA1promoter-eGFP) was kindly provided by the Cohen Lab, University of Washington, St. Louis, and has been characterized in Sherman et al., 2015.
References for strain construction:
Brachmann, C. B. et al. Designer deletion strains derived from Saccharomyces cerevisiae S288C: A useful set of strains and plasmids for PCR-mediated gene disruption and other applications. Yeast (1998) doi:10.1002/(SICI)1097-0061(19980130)14:2<115::AID-YEA204>3.0.CO;2-2.
Sherman, M. S., Lorenz, K., Lanier, M. H. & Cohen, B. A. Cell-to-Cell Variability in the Propensity to Transcribe Explains Correlated Fluctuations in Gene Expression. Cell Syst. 1, 315–325 (2015).
DNA oligos and primers used in this study (purchased from Sigma-Aldrich)	Sequence
PCR primers for amplification of the gRNA seed sequence for plasmid verification
P1_fwd	GGTACGCTGTGGTGCTCGC
P3_rev	GTTGATAACGGACTAGCCTTATTTTAACTTGC
HOG1 gRNA oligonucleotide integrated as ssDNA via Gibson Assembly into Not1 site:
HOG1_g1	CTGGGAGCTGCGATTGGCAGCGGGAGGATCTTCGAAGGGAGTTTTAGAGCTAGAAATAGC
HOG1_g2 oligos for pre-annealing and Gibson Assembly with dsDNA into Not1 site:
HOG1_g2_F	gaacgaaactctgggagctgcgattggcagAGGATCTTCGAAGGGAAGGAgttttagagctagaaatagcaagttaaaataagg
HOG1_g2_R	ccttattttaacttgctatttctagctctaaaacTCCTTCCCTTCGAAGATCCTctgccaatcgcagctcccagagtttcgttc
NGS library preparation primers containing P5 and P7 Illumina adapters and inline up and down barcodes to infer sample identity	Sequence	P5 adapter and Read1	UP-Barcode	PCR overlap pRPR1	Length (nt)
gRNA-UP-1	aatgatacggcgaccaccgagatctacactctttccctacacgacgctcttccgatctACTGCTgggagctgcgattggcag	aatgatacggcgaccaccgagatctacactctttccctacacgacgctcttccgatct	ACTGCT	gggagctgcgattggcag	82
gRNA-UP-2	aatgatacggcgaccaccgagatctacactctttccctacacgacgctcttccgatctCGTTGAgggagctgcgattggcag	aatgatacggcgaccaccgagatctacactctttccctacacgacgctcttccgatct	CGTTGA	gggagctgcgattggcag	82
gRNA-UP-3	aatgatacggcgaccaccgagatctacactctttccctacacgacgctcttccgatctGCCGTgggagctgcgattggcag	aatgatacggcgaccaccgagatctacactctttccctacacgacgctcttccgatct	GCCGT	gggagctgcgattggcag	81
gRNA-UP-4	aatgatacggcgaccaccgagatctacactctttccctacacgacgctcttccgatctTCGTgggagctgcgattggcag	aatgatacggcgaccaccgagatctacactctttccctacacgacgctcttccgatct	TCGT	gggagctgcgattggcag	80
gRNA-UP-5	aatgatacggcgaccaccgagatctacactctttccctacacgacgctcttccgatctATGATgggagctgcgattggcag	aatgatacggcgaccaccgagatctacactctttccctacacgacgctcttccgatct	ATGAT	gggagctgcgattggcag	81
gRNA-UP-6	aatgatacggcgaccaccgagatctacactctttccctacacgacgctcttccgatctCTTAgggagctgcgattggcag	aatgatacggcgaccaccgagatctacactctttccctacacgacgctcttccgatct	CTTA	gggagctgcgattggcag	80
gRNA-UP-7	aatgatacggcgaccaccgagatctacactctttccctacacgacgctcttccgatctCAGCAGgggagctgcgattggcag	aatgatacggcgaccaccgagatctacactctttccctacacgacgctcttccgatct	CAGCAG	gggagctgcgattggcag	82
gRNA-UP-8	aatgatacggcgaccaccgagatctacactctttccctacacgacgctcttccgatctTAACGgggagctgcgattggcag	aatgatacggcgaccaccgagatctacactctttccctacacgacgctcttccgatct	TAACG	gggagctgcgattggcag	81
	Sequence	P7 adapter and Read2	DN-Barcode	PCR overlap with gRNA
gRNA-DN-1	caagcagaagacggcatacgagatcggtctcggcattcctgctgaaccgctcttccgatctAACCcttgctatttctagctctaaaac	caagcagaagacggcatacgagatcggtctcggcattcctgctgaaccgctcttccgatct	AACC	cttgctatttctagctctaaaac	88
gRNA-DN-2	caagcagaagacggcatacgagatcggtctcggcattcctgctgaaccgctcttccgatctAGGTCcttgctatttctagctctaaaac	caagcagaagacggcatacgagatcggtctcggcattcctgctgaaccgctcttccgatct	AGGTC	cttgctatttctagctctaaaac	89
gRNA-DN-3	caagcagaagacggcatacgagatcggtctcggcattcctgctgaaccgctcttccgatctCCAGGTcttgctatttctagctctaaaac	caagcagaagacggcatacgagatcggtctcggcattcctgctgaaccgctcttccgatct	CCAGGT	cttgctatttctagctctaaaac	90
gRNA-DN-4	caagcagaagacggcatacgagatcggtctcggcattcctgctgaaccgctcttccgatctGACTcttgctatttctagctctaaaac	caagcagaagacggcatacgagatcggtctcggcattcctgctgaaccgctcttccgatct	GACT	cttgctatttctagctctaaaac	88
gRNA-DN-5	caagcagaagacggcatacgagatcggtctcggcattcctgctgaaccgctcttccgatctGGATTcttgctatttctagctctaaaac	caagcagaagacggcatacgagatcggtctcggcattcctgctgaaccgctcttccgatct	GGATT	cttgctatttctagctctaaaac	89
gRNA-DN-6	caagcagaagacggcatacgagatcggtctcggcattcctgctgaaccgctcttccgatctTGCTAActtgctatttctagctctaaaac	caagcagaagacggcatacgagatcggtctcggcattcctgctgaaccgctcttccgatct	TGCTAA	cttgctatttctagctctaaaac	90
gRNA-DN-7	caagcagaagacggcatacgagatcggtctcggcattcctgctgaaccgctcttccgatctTCGGATcttgctatttctagctctaaaac	caagcagaagacggcatacgagatcggtctcggcattcctgctgaaccgctcttccgatct	TCGGAT	cttgctatttctagctctaaaac	90
gRNA-DN-8	caagcagaagacggcatacgagatcggtctcggcattcctgctgaaccgctcttccgatctGTAACcttgctatttctagctctaaaac	caagcagaagacggcatacgagatcggtctcggcattcctgctgaaccgctcttccgatct	GTAAC	cttgctatttctagctctaaaac	89
Software used for data collection
Gen5 v3.0 (BioTek HTX plate reader software).
